# How phenotypic convergence arises in experimental evolution

**DOI:** 10.1101/579524

**Authors:** Pedro Simões, Inês Fragata, Josiane Santos, Marta A. Santos, Mauro Santos, Michael R. Rose, Margarida Matos

**Affiliations:** cE3c – Centre for Ecology, Evolution and Environmental Changes, Faculdade de Ciências, Universidade de Lisboa, Campo Grande, 1749-016 Lisboa, Portugal; Department of Ecology and Evolutionary Biology, University of California, Irvine, CA, USA; Departament de Genètica i de Microbiologia, Grup de Genòmica, Bioinformàtica i Biologia Evolutiva (GGBE), Universitat Autonòma de Barcelona, Spain

**Keywords:** Convergent Evolution, Experimental Evolution, *Drosophila subobscura*, Life-History traits, Long-term Evolution, Adaptation

## Abstract

Evolutionary convergence is a core issue in the study of adaptive evolution, as well as a highly debated topic at present. Few studies have analyzed this issue using a “real-time” or evolutionary trajectory approach. Do populations that are initially differentiated converge to a similar adaptive state when experiencing a common novel environment? *Drosophila subobscura* populations founded from different locations and years showed initial differences and variation in evolutionary rates in several traits during short-term (∼20 generations) laboratory adaptation. Here we extend that analysis to 40 more generations to analyze (1) how differences in evolutionary dynamics between populations change between shorter and longer time spans, and (2) whether evolutionary convergence occurs after sixty generations of evolution in a common environment. We found substantial variation in longer-term evolutionary trajectories and differences between short and longer-term evolutionary dynamics. Though we observed pervasive patterns of convergence towards the character values of long-established populations, populations still remain differentiated for several traits at the final generations analyzed. This pattern might involve transient divergence, as we report in some cases, indicating that more generations should lead to final convergence. These findings highlight the importance of longer-term studies for understanding convergent evolution.
