## Supplemental Table 6 for "How phenotypic convergence arises in experimental evolution"

### Sheet: Table S6
Table S6 - Comparison of the complete evolutionary trajectory between years and locations.
Comparison	Age First Reprod	Early Fecundity	Peak Fecundity	Fem Starv Resist	Male Starv Resist
Arrábida 2001 vs 2005	0.9536	0 ***	0.7028	0 ***	0.2608
Sintra 1998 vs 2001	0 ***	0.001 **	0.5564	0.0358 m.s.	0.5938
Sintra 1998 vs 2005	0 ***	0 ***	0.13	0.0848	0.0252 m.s.
Sintra 2001 vs 2005	0.3802	0.0142 *	0.2522	0 ***	0.0456 n.s.
Arrábida vs Sintra	0.1986	0.0166 *	0.1758	0.6156	0.7576
Note: P-values were obtained by residual bootstraping of 10000 samples and estimated the fraction of these samples that were greater than 0 (see Material and Methods for more details). When p<0.05 (indicated in bold) significance levels after FDR correction are also presented (in superscript): *** p<0.00044 (α=0.001); ** 0.00044<p<0.0044 (α=0.01); * 0.0044<p<0.022 (α=0.05); m.s. 0.022<p<0.044 (α=…
