## Supplemental Table 5 for "How phenotypic convergence arises in experimental evolution"

### Sheet: Table S5
Table S5 - Mean trait values for each set of replicate populations (as differences to controls) at initial, intermediate and final generations.
	Age First Reprod			Early Fecundity			Peak fecundity			Fem Starv Resist			Male Starv Resist
	Initial	Intermed.	Final	Initial	Intermed.	Final	Initial	Intermed.	Final	Initial	Intermed.	Final	Initial	Intermed.	Final
AR	1.20989	0.784585	0.516558	-69.2077	-53.6916	-31.8214	-33.8598	-34.6343	-20.4696	-0.207298	1.03891	2.08302	-0.574035	-2.05992	-1.38721
FWA	1.63702	0.119444	0.128782	-73.7746	-30.5632	-12.8628	-44.2638	-17.0529	-26.7367	2.73367	0.763919	0.850115	2.25261	3.94858	-0.012793
NARA	1.46698	-0.109325	0.265101	-74.92	-23.9701	-21.897	-48.7652	-19.5185	-26.5395	2.55929	-0.525092	1.08917	0.57061	3.97239	0.284527
NW	0.795833	0.17381	0.225168	-59.7157	-32.8391	-23.5123	-49.3171	-27.2017	-9.02247	-2.37953	0.797786	-2.94038	-5.62173	-3.54731	-1.26233
TW	1.39924	0.69537	0.328168	-71.2863	-51.4112	-16.8702	-27.7005	-23.4295	-3.06947	-0.526089	1.00722	0.575821	0.34793	0.484431	1.77211
Note: The initial generations used where the following: 4,6 and 7 for AR and TW; 4 and 8 for NW; 3,6 and 10 for NARA and FWA. The intermediate generations used were: 20, 25 and 32 for AR and TW; 15 and 33 for NW; and 21 and 27 for NARA and FWA. The final generations analysed were: 48, 55 and 60 for AR and TW; 52, 53 and 58 for NW; 49 and 58 for NARA and FWA.
