## Supplemental Table 4 for "How phenotypic convergence arises in experimental evolution"

### Sheet: Table S4
Table S4 - Comparison of evolutionary rates of each population between short and longer term.
Foundation	Age First Reprod	Early Fecundity	Peak Fecundity	Fem Starv Resist	Male Starv Resist
NW	0.007	0	0.0078	0	0.0892
TW	0	0.033	0.1902	0.5134	0.3138
AR	0.0004	0.1848	0.9982	1	0.3448
FWA	0	0.002	0.8152	0.004	0.0036
NARA	0	0	0.6344	0	0.2304
Note: P-values were obtained by residual bootstraping of 10000 samples and estimated the fraction of these samples that were greater than 0 (see Material and Methods for more details). Significant results are indicated in bold
