## Supplemental Table 3 for "How phenotypic convergence arises in experimental evolution"

### Sheet: Table S3
Table S3 - Comparison of initial and final states between different years and locations.
	Comparison	Age First Reprod	Early Fecundity	Peak Fecundity	Fem Starv Resist	Male Starv Resist
Initial state	Arrábida 2001 vs 2005	0.1792	0.0688	0.0004 ***	0.0004 ***	0.2702
	Sintra 1998 vs 2001	0.0034 **	0.0038 **	0 ***	0.0798	0 ***
	Sintra 1998 vs 2005	0.0002 ***	0.0002 ***	0.2782	0 ***	0 ***
	Sintra 2001 vs 2005	0.2456	0.4422	0 ***	0.0032 **	0.0846
	Arrábida vs Sintra	0.2002	0.8264	0.063	0.9364	0.09
Final state	Arrábida 2001 vs 2005	0.0394 m.s.	0.0296 m.s.	0.3164	0.2658	0.1558
	Sintra 1998 vs 2001	0.274	0.069	0.191	0 ***	0.0062 *
	Sintra 1998 vs 2005	0.3914	0.0094 *	0.0014 **	0.0006 **	0.334
	Sintra 2001 vs 2005	0.134	0.3294	0 ***	0.8722	0.186
	Arrábida vs Sintra	0.0752	0	0.049 n.s.	0.2796	0.1188
Note: P-values were obtained by residual bootstraping of 10000 samples and estimated the fraction of these samples that were greater than 0 (see Material and Methods for more details). Significant results are indicated in bold. When p<0.05 (indicated in bold) significance levels after FDR correction are also presented (in superscript): *** p<0.00044 (α=0.001); ** 0.00044<p<0.0044 (α=0.01); * 0.00…
