## Supplemental Table 2 for "How phenotypic convergence arises in experimental evolution"

### Sheet: Table S2
Table S2 - R2 values of linear and linear-log models for evolutionary trajectories in short, longer term
and overall data (using both periods) for each foundation.
		Short-term		Long-Term		All data
		Linear	Linear-Log	Linear	Linear-Log	Linear	Linear-Log
Foundation	Trait	R2	R2	R2	R2	R2	R2
NW	A1R	0.310534	0.257586	0.00057098	5.49289e-05	0.0996599	0.159205
	F17	0.370995	0.364477	0.0211965	0.0242302	0.365886	0.449286
	F812	0.161951	0.150131	0.0617139	0.0748359	0.375572	0.396866
	RM	0.0109678	0.00947523	0.0193786	0.0146414	0.0882785	0.10506
	RF	0.395528	0.497661	0.166196	0.142921	0.0153023	3.853e-06
AR	A1R	0.202485	0.251775	0.0734641	0.0793143	0.344279	0.428619
	F17	0.163837	0.129011	0.202854	0.211514	0.569233	0.509586
	F812	0.0188874	0.0126843	0.114248	0.169174	0.272684	0.235868
	RM	0.0151176	0.00857012	0.00133752	0.00357461	0.00763658	0.00462314
	RF	0.000935795	0.00176319	1.46873e-05	0.000767274	0.0746892	0.0634063
TW	A1R	0.47592	0.58357	0.105258	0.130108	0.353574	0.54835
	F17	0.396383	0.429207	0.406866	0.426065	0.716179	0.697774
	F812	0.210964	0.235593	0.111391	0.176815	0.43915	0.449371
	RM	0.0187128	0.0301771	0.00349257	0.00399775	0.108311	0.121386
	RF	0.00337676	0.00497555	0.0442997	0.0295178	0.0467076	0.0444169
NARA	A1R	0.345394	0.241934	0.0397701	0.038239	0.356599	0.443021
	F17	0.200258	0.117571	0.00132556	0.000893828	0.485722	0.49412
	F812	0.0283427	0.0629078	0.0423769	0.0433755	0.120027	0.0987955
	RM	0.00905306	0.00127862	0.0482223	0.0381903	0.0405539	0.0465726
	RF	0.318649	0.424939	0.0347213	0.0293281	0.0448619	0.145402
FWA	A1R	0.41546	0.332909	0.0595584	0.0655621	0.387278	0.464502
	F17	0.205824	0.165271	0.100024	0.103227	0.537182	0.55557
	F812	0.0126514	0.00335294	0.0116744	0.017855	0.112266	0.104282
	RM	0.0303987	0.0626778	0.087535	0.0751703	0.00226766	0.00433759
	RF	0.12337	0.137691	0.00931309	0.00595569	0.0293432	0.0657248
Note: The model was fitted using the mean values per generation of the replicate populations.
