## Supplemental Table 1 for "How phenotypic convergence arises in experimental evolution"

### Sheet: Table S1
Table S1 - Generations sampled for each foundation. Number indicated number of generations since introduction in the laboratory environment.
Short-term assays are highlighted in grey and long-term assays in black.
	Generations in lab
	1	2	3	4	5	6	7	8	9	10	11	12	13	14	15	16	17	18	19	20	21	22	23
NW
TW
AR
FWA
NARA
															short-term
															long-term
	Generations in lab
	24	25	26	27	28	29	30	31	32	33	34	35	36	37	38	39	40	41	42	43	44	45	46	47	48	49	50	51	52	53	54	55	56	57	58	59	60
NW
TW
AR
FWA
NARA
